# SCM-1/SCAMP Maintains Microdomain Boundaries and Cargo Sorting within the Endosomal System

**DOI:** 10.64898/2026.05.20.726532

**Authors:** Kam Shan Hu, Anne Norris, Wilmer Rodriguez-Polanco, Collin McManus, Inna A. Nikoronova, Geoffrey G. Hesketh, Anne-Claude Gingras, Maureen M. Barr, Barth D. Grant

**Affiliations:** Department of Molecular Biology and Biochemistry, Rutgers University, Piscataway, NJ 08854; New York Structural Biology Center, The City College of New York, New York 10027, USA; Department of Genetics and Human Genetics Institute of New Jersey, Rutgers, The State University of New Jersey; Piscataway, New Jersey 08854, USA; Center for Lipid Research, New Brunswick, NJ, USA; Lunenfeld-Tanenbaum Research Institute, Mount Sinai Hospital, Sinai Health, Toronto, Canada; Department of Molecular Genetics, University of Toronto, Toronto, Canada

## Abstract

After endocytosis, transmembrane cargo reaches sorting endosomes where it is partitioned into physically distinct recycling or degradative microdomains. While the J-domain protein RME-8/DNAJC13 is known to maintain these boundaries by actively removing degradative machinery from the recycling microdomain, other factors that contribute to this spatial organization remain poorly defined. Here, we identify the conserved tetraspan protein SCM-1/SCAMP as a key microdomain organizer, discovered through RME-8 proximity-dependent biotinylation screens in *C. elegans* and human cells. Leveraging the large endosomes of *C. elegans* coelomocytes, we show that SCM-1 is selectively enriched within the recycling microdomain. In *scm-1* mutants, recycling and degradative microdomains still assemble but fail to remain spatially distinct, resulting in inappropriate microdomain overlap. This loss of boundary integrity occurs without increasing the recruitment of sorting machineries, indicating a mechanism distinct from the RME-8-mediated uncoating pathway. *scm-1* mutants exhibit significant sorting defects, including misrouting of recycling cargo MIG-14/Wls and v-SNARE SNB-2/VAMP3 to late endosomes and lysosomes. We find that *snb-2* mutants themselves missort MIG-14 to late endosomes and lysosomes, suggesting that SNB-2 sorting is key for recycling function. Our data suggest that both microdomains lose efficiency in *scm-1* mutants, as cargo missorted into late endosomes and lysosomes is not depleted overall, and degradation of an independent ESCRT-dependent cargo is delayed. We conclude that SCM-1 ensures endosomal sorting fidelity by stabilizing microdomain boundary integrity, a process required for efficient recycling and degradation of transmembrane cargo.
