## Supplementary material for "SCM-1/SCAMP Maintains Microdomain Boundaries and Cargo Sorting within the Endosomal System": Table S3

### Sheet: RME-8 BioID – HEK293
BirA*-DNAJC13 proximity proteome (HEK293 FlpIn-TREx). Cutoff: SAINT score ≥ 0.80. N = 65 significant preys. ★ = SCAMP1/SCAMP3.
Rank	Prey gene	Conserved category	Prey accession	Total spectral counts	Average spectral counts	Replicates detected	SAINT avg probability	SAINT max probability	SAINT score	Log-odds score	Fold change (vs. control)	BFDR
1	AFTPH	Clathrin associated	NP_001002243.1	63	31.5	2	1	1	1	14.9	20.64	0
2	SYNRG	Clathrin associated	NP_542117.3	59	29.5	2	1	1	1	8.47	15.57	0
3	HSPA9	Hsc70 chaperone	NP_004125.3	54	27	2	1	1	1	8.42	3.59	0
4	IGF2R	Potential cargo	NP_000867.2	16	8	2	1	1	1	8.23	80	0
5	VAMP3	v-SNARE (cellubrevin family)	NP_004772.1	19	9.5	2	1	1	1	5.7	25.79	0
6	FKBP15		NP_056073.1	18	9	2	1	1	1	6.29	57	0
7	RAB11FIP5		NP_056285.1	10	5	2	1	1	1	6.55	50	0
8	BLVRA		NP_000703.2	10	5	2	1	1	1	8.23	50	0
9	HEATR5B	Clathrin associated	NP_061897.1	8	4	2	1	1	1	4.81	40	0
10	SNX3	SNX-BAR / retromer	NP_003786.1	9	4.5	2	1	1	1	6.55	45	0
11	SCAMP1	SCAMP family ★	NP_004857.4	8	4	2	1	1	1	6.55	40	0
12	IKBKAP		NP_003631.2	8	4	2	1	1	1	6.55	40	0
13	PPP6R1		NP_055746.3	7	3.5	2	1	1	1	4.81	35	0
14	VAMP7	v-SNARE	NP_001138621.1	7	3.5	2	1	1	1	4.81	35	0
15	GLMN		NP_444504.1	8	4	2	1	1	1	4.81	40	0
16	PHKA1		NP_002628.2	7	3.5	2	1	1	1	4.81	35	0
17	C1orf198		NP_116189.1	8	4	2	0.99	1	0.99	3.75	38	0
18	MTMR3	Lipid regulators	NP_066576.1	6	3	2	0.99	0.99	0.99	4.81	30	0
19	FAM135A		NP_001099001.1	6	3	2	0.99	0.99	0.99	4.81	30	0
20	DDX39A		NP_005795.2	23	11.5	2	0.98	0.98	0.98	3.57	19.86	0
21	TBC1D8		NP_001095896.1	8	4	2	0.98	1	0.98	2.97	40	0
22	PIK3C3	Lipid regulators	NP_002638.2	7	3.5	2	0.98	1	0.98	2.97	35	0
23	USP47		NP_060414.3	7	3.5	2	0.98	1	0.98	2.97	35	0
24	SCAMP3	SCAMP family ★	NP_005689.2	6	3	2	0.97	1	0.97	2.97	30	0.01
25	COPRS		NP_060875.2	5	2.5	2	0.97	0.99	0.97	2.97	25	0.01
26	STK4		NP_006273.1	5	2.5	2	0.97	0.99	0.97	2.97	25	0.01
27	MAGED2		NP_055414.2	7	3.5	2	0.97	1	0.97	2.68	33.25	0.01
28	KIF1B		NP_904325.2	6	3	2	0.97	1	0.97	2.97	30	0.01
29	FAM21C	WASH complex	NP_056077.2	5	2.5	2	0.97	0.99	0.97	2.97	25	0.01
30	TFRC	Potential cargo	NP_003225.2	5	2.5	2	0.97	0.99	0.97	2.97	25	0.01
31	TPD52L2	TPD52 family	NP_001230820.1	12	6	2	0.96	0.96	0.96	3.17	8.77	0.01
32	SNX6	SNX-BAR / retromer	NP_689419.2	14	7	2	0.96	0.99	0.96	2.63	16.62	0.01
33	ANKRD52		NP_775866.2	6	3	2	0.96	0.99	0.96	2.68	28.5	0.01
34	DENND4A		NP_005839.3	5	2.5	2	0.96	0.98	0.96	2.68	23.75	0.01
35	ARHGAP35		NP_004482.4	11	5.5	2	0.95	0.97	0.95	2.72	11.61	0.01
36	IPO11		NP_001128251.1	4	2	2	0.95	0.95	0.95	2.97	20	0.02
37	RRM2		NP_001159403.1	4	2	2	0.95	0.95	0.95	2.97	20	0.02
38	SNX9	Clathrin associated	NP_057308.1	4	2	2	0.94	0.94	0.94	2.68	19	0.02
39	ATG3		NP_071933.2	4	2	2	0.94	0.94	0.94	2.68	19	0.02
40	SCYL2	Clathrin associated	NP_060458.3	17	8.5	2	0.93	0.95	0.93	2.4	6.73	0.02
41	LOC101060570		XP_003960677.1	12	6	2	0.93	0.93	0.93	2.59	9.5	0.02
42	SLC16A1	Potential cargo	NP_003042.3	9	4.5	2	0.93	0.99	0.93	1.86	14.25	0.02
43	GTPBP1		NP_004277.2	5	2.5	2	0.93	0.95	0.93	2.17	15.83	0.02
44	SERPINH1		NP_001226.2	9	4.5	2	0.92	0.95	0.92	2.11	10.69	0.03
45	PXN		NP_001074324.1	8	4	2	0.92	0.92	0.92	2.48	12.67	0.02
46	REPS1		NP_114128.3	22	11	2	0.91	0.94	0.91	1.94	5.36	0.03
47	SNX29		NP_115543.3	10	5	2	0.9	0.96	0.9	1.64	8.64	0.03
48	ARFIP1		NP_001020764.1	9	4.5	2	0.9	0.93	0.9	1.96	10.69	0.03
49	ACOT1		NP_001032238.1	17	8.5	2	0.89	0.91	0.89	2	7.69	0.03
50	RASSF5		NP_872604.1	6	3	2	0.89	0.89	0.89	2.05	11.4	0.03
51	PAK4		NP_005875.1	9	4.5	2	0.88	0.92	0.88	1.69	8.55	0.03
52	EIF2AK2		NP_001129123.1	6	3	2	0.88	0.97	0.88	1.31	14.25	0.04
53	TMED10	Potential cargo	NP_006818.3	5	2.5	2	0.88	0.92	0.88	1.63	11.88	0.04
54	CRYBG3		NP_705833.3	20	10	2	0.86	0.9	0.86	1.55	5.76	0.04
55	RABGAP1		NP_036329.3	6	3	2	0.86	0.86	0.86	1.83	9.5	0.04
56	STAM	ESCRT-0	NP_003464.1	5	2.5	2	0.86	0.91	0.86	1.39	11.88	0.04
57	AARS		NP_001596.2	6	3	2	0.85	0.94	0.85	1.16	11.4	0.04
58	KIAA1468		NP_065905.2	4	2	2	0.84	0.84	0.84	1.63	9.5	0.05
59	SNX2	SNX-BAR / retromer	NP_003091.2	27	13.5	2	0.82	0.85	0.82	1.32	4.07	0.05
60	KNTC1		NP_055523.1	21	10.5	2	0.82	0.93	0.82	0.91	4.24	0.05
61	ARFGEF3		NP_065073.3	13	6.5	2	0.82	0.96	0.82	0.8	7.72	0.05
62	JMY		NP_689618.4	6	3	2	0.82	0.82	0.82	1.54	8.14	0.05
63	ALDH1A2		NP_003879.2	5	2.5	2	0.82	0.9	0.82	1.03	9.5	0.06
64	DVL3		NP_004414.3	41	20.5	2	0.81	0.92	0.81	0.89	3.71	0.06
65	VARS		NP_006286.1	14	7	2	0.8	0.91	0.8	0.78	4.29	0.06
Category legend
SNX-BAR / retromer
Hsc70 chaperone
WASH complex
v-SNARE (cellubrevin family)
ESCRT-0
SCAMP family ★
SNARE
Clathrin associated
TPD52 family
Bait
Bait/tag
Potential cargo
Lipid regulators
