## Supplementary material for "SCM-1/SCAMP Maintains Microdomain Boundaries and Cargo Sorting within the Endosomal System": Table S2

### Sheet: RME-8 TurboID – C. elegans
RME-8::TurboID proximity proteome (C. elegans intestine). Cutoff: limma adjusted P < 0.05 vs. unfused TurboID control. N = 36 significant preys. ★ = SCM-1.
UniProt | Gene	Conserved category	Average expression	RME-8 enrichment (coef.)	P-value (RME-8)	Adj. P-value (RME-8)	-log10(adj. P-value)	Significant
G5ED36|rme-8	Bait	18.3404	8.24948	1.39e-08	7.24e-05	4.1405	1
TurboID	Bait/tag	21.1025	4.16698	1.71e-07	0.000148887	3.82714	1
P55326|F13E6.1	TPD52 family	17.5176	2.36234	3.56e-06	0.00166949	2.77742	1
Q9GYJ9|snx-1	SNX-BAR / retromer	14.241	2.09389	4.16e-06	0.00166949	2.77742	1
Q20352|alh-11		17.4629	2.84423	2.06e-05	0.00413377	2.38365	1
O62236|syx-7	SNARE	13.9286	1.94238	5.02e-05	0.00595596	2.22505	1
Q23083|CELE_ZC8.6	Lipid regulators	15.4058	2.32958	5.65e-05	0.00596198	2.22461	1
Q86MI9|CELE_W05H9.4		14.2983	1.94966	5.47e-05	0.00596198	2.22461	1
O18181|CELE_W09D10.1|smap-1	Clathrin associated	16.4741	1.59749	5.75e-05	0.00596198	2.22461	1
L8E917|vps-26	SNX-BAR / retromer	15.0384	2.08029	6.12e-05	0.00602601	2.21997	1
Q3V5H6|CELE_ZK185.5	Potential cargo	13.9806	2.1928	8.53e-05	0.00766945	2.11524	1
Q9TXN6|atg-9	Potential cargo	13.8068	1.83652	8.42e-05	0.00766945	2.11524	1
G5EE04|hip-1		17.7383	1.9086	0.000112513	0.0091698	2.03764	1
P09446|hsp-1	Hsc70 chaperone	20.423	1.7702	0.000114579	0.00919449	2.03647	1
A0A8D9I628;G5ED98|ppk-3	Lipid regulators	13.5732	1.7278	0.000152435	0.0114068	1.94284	1
Q9XUT0|dbn-1		18.3555	1.61937	0.000174666	0.0120777	1.91802	1
Q9N5M2|pfd-2		17.443	1.34632	0.000180453	0.0120777	1.91802	1
O01755|apm-1	Clathrin associated	14.602	1.77322	0.000232835	0.0144232	1.84094	1
P91998|CELE_F53F1.3		15.5963	1.06844	0.000251949	0.0151054	1.82087	1
Q17676|C05G5.2 wshc-2	WASH complex	14.8622	2.9497	0.00025525	0.0151294	1.82018	1
Q19767|snb-2	v-SNARE (cellubrevin family)	13.5405	2.09201	0.000281106	0.0162917	1.78803	1
G5EBH1|tat-5	Lipid regulators	12.5118	1.32715	0.000302785	0.016643	1.77877	1
Q93321|C33G3.6		13.4787	1.30761	0.000295366	0.016643	1.77877	1
D9PTP5|snx-6	SNX-BAR / retromer	14.2202	2.23251	0.00041884	0.0204175	1.69	1
O01498|stam-1	ESCRT-0	14.1347	1.0322	0.000449653	0.0212613	1.67241	1
O02495|snb-1	v-SNARE (cellubrevin family)	16.7885	2.24277	0.000582315	0.025398	1.5952	1
P90961|clic-1	Clathrin associated	16.0066	1.31516	0.000594049	0.025398	1.5952	1
H2KYA3;Q95QK5|alfa-1		16.5943	1.74534	0.000718557	0.0288307	1.54014	1
G5EED5|scm-1	SCAMP family ★	14.6555	1.79693	0.000831036	0.0318727	1.49658	1
Q20483|gakh-1	Clathrin associated	15.6315	1.15244	0.000859823	0.032265	1.49127	1
H2KZI9;Q18930|aka-1	Clathrin associated	13.353	1.02752	0.0011097	0.0380803	1.4193	1
Q18453|rsd-3	Clathrin associated	16.5284	1.15916	0.00130136	0.0411388	1.38575	1
O16637|apd-3	Clathrin associated	13.669	1.07482	0.00140585	0.0431347	1.36517	1
Q9XTY6|num-1	Clathrin associated	17.2483	1.0546	0.00160867	0.0471394	1.32662	1
Q09600|vps-11		14.965	1.60034	0.00175825	0.0497102	1.30355	1
F11D5.7; K09C4.1	Potential cargo	13.0484	1.16865	0.00179851	0.0499903	1.30111	1
Category legend
SNX-BAR / retromer
Hsc70 chaperone
WASH complex
v-SNARE (cellubrevin family)
ESCRT-0
SCAMP family ★
SNARE
Clathrin associated
TPD52 family
Bait
Bait/tag
Potential cargo
Lipid regulators
